# A Reproducibility Focused Meta-Analysis Method for Single-Cell Transcriptomic Case-Control Studies Uncovers Robust Differentially Expressed Genes

**DOI:** 10.1101/2024.10.15.618577

**Authors:** Nathan Nakatsuka, Drew Adler, Longda Jiang, Austin Hartman, Evan Cheng, Eric Klann, Rahul Satija

## Abstract

We assessed the reproducibility of differentially expressed genes (DEGs) in previously published Alzheimer’s (AD), Parkinson’s (PD), Huntington’s (HD), Schizophrenia (SCZ), and COVID-19 scRNA-seq studies. While transcriptional scores from DEGs of individual PD, HD, and COVID-19 datasets had moderate predictive power for case-control status of other datasets, genes from individual AD and SCZ datasets had poor predictive power. We developed a non-parametric meta-analysis method, SumRank, based on reproducibility of relative differential expression ranks across datasets, and found DEGs with improved predictive power. By multiple metrics, specificity and sensitivity of these genes were substantially higher than those discovered by dataset merging and inverse variance weighted p-value aggregation methods and had significant enrichment in snATAC-seq peaks and human disease gene associations. The DEGs revealed known and novel biological pathways, such as up-regulation of chaperone-mediated protein processing in PD glia and lipid transport in AD and PD microglia, and down-regulation of glutamatergic processes in AD astrocytes and glutamatergic neurons and synaptic processing and neuron projection genes in HD FOXP2 neurons. We find 56 DEGs shared amongst AD, PD, and HD, and validate *BCAT1* as down-regulated in AD mouse oligodendrocytes. Lastly, we evaluate factors influencing reproducibility of individual studies as a prospective guide for experimental design.
