## Supplementary material for "A Reproducibility Focused Meta-Analysis Method for Single-Cell Transcriptomic Case-Control Studies Uncovers Robust Differentially Expressed Genes": Suplementary Data File 1

### Sheet: Sheet1
AD Datasets
Dataset	Brain Region	Type	Number of AD individuals (males, females)	Number of Control Individuals	How was AD status determined? (ceradsc used unless not available)	Approximate_Number_Cells	Data_Type	Data_Generation	nCount_RNA cutoff	nFeature_RNA cutoff	mitochondrial percentage cutoff	Date Published	Reference	Reference	Title	Additional Notes:
Mathys	Prefrontal cortex	post-mortem frozen	24 (12, 12)	24 (12, 12)	Cerad score	80660	snRNA-seq	10x Genomics (Chromium)	No cutoff (data already had QC done)	No cutoff (data already had QC done)	No cutoff (data already had QC done)	May. 2019	Mathys_Nature2019	https://www.nature.com/articles/s41586-019-1195-2	Single-cell transcriptomic analysis of Alzheimer's disease.
Grubman	Entorhinal cortex	post-mortem frozen	6 (4, 2)	6 (4, 2)	Braak Stage number	13214	snRNA-seq	DroNc-seq (10x Genomics)	>200, 10000	>200, <4000	10	Nov. 2019	Grubman_NatNeuro2019	https://www.nature.com/articles/s41593-019-0539-4	A single-cell atlas of entorhinal cortex from individuals with Alzheimer's disease reveals cell-type-specific gene expression regulation
Lau	Prefrontal Cortex	post-mortem frozen	12 (8, 4)	9 (6, 3)	Braak Stage number	169496	snRNA-seq	10x Genomics (Chromium)	>200, <25000	>200, <7500	20	Sept. 2020	Lau_PNAS2020	https://www.pnas.org/doi/10.1073/pnas.2008762117	Single-nucleus transcriptome analysis reveals dysregulation of angiogenic endothelial cells and neuroprotective glia in Alzheimer's disease
Morabito	Prefrontal cortex	post-mortem frozen	11 (5, 6)	7 (5, 2)	Braak Stage number	61770	snRNA-seq, snATAC-seq	10x Genomics (Chromium)	No cutoff (data already had QC done)	No cutoff (data already had QC done)	No cutoff (data already had QC done)	Jul. 2021	Morabito_NatGen2021	https://www.nature.com/articles/s41588-021-00894-z	Single-nucleus chromatin accessibility and transcriptomic characterization of Alzheimer's disease
Zhou	Dorsolateral Prefrontal cortex	post-mortem frozen	21 (10, 11)	11 (4, 7)	Cerad score	73419	snRNA-seq	10x Genomics (Chromium)	>400, <25000	>400, <7500	10	Jan. 2020	Zhou_NatMed2020	https://www.nature.com/articles/s41591-019-0695-9	Human and mouse single-nucleus transcriptomics reveal TREM2-depdendent and TREM2-independent cellular responses in Alzheimer's disease	Different TREM2 genotypes
Leng_EC	Entorhinal cortex	post-mortem frozen	3 (3, 0); 4 moderate AD (4, 0)	3 (3, 0)	Braak Stage number	42528 (entorhinal cortex)	snRNA-seq	10x Genomics (Chromium)	>200, <10000	>200, <5000	10	Jan. 2021	Leng_NatNeuro2021	https://www.nature.com/articles/s41593-020-00764-7	Molecular characterization of selectively vulnerable neurons in Alzheimer's disease
OteroGarcia	Prefrontal cortex (equal representation of all cortical layers)	post-mortem frozen	8 (3, 5)	8 (5, 3)	Braak Stage number	63110	single soma sequencing	10x Genomics (Chromium)	>200, <12000	>200, <4500	20	Sept. 2022	Otero-Garcia_Neuron2022	https://www.sciencedirect.com/science/article/pii/S0896627322006006?via%3Dihub	Molecular signatures underlying neurofibrillary tangle susceptibility in Alzheimer's disease
Yang	vasculature: Prefrontal cortex	post-mortem frozen	4 (3, 1)	4 (3, 1)	Braak Stage number	143793	snRNA-seq	Drop-Seq	>200, <10000	>200, <4000	10	Feb. 2022	Yang_Nature2022	https://www.nature.com/articles/s41586-021-04369-3	A human brain vascular atlas reveals diverse mediators of Alzheimer's Risk
Gerrits_OTC	Occiptotemporal Cortex (fusiform gyrus, left hemisphere)	post-mortem frozen	10 (2, 8)	8 (5, 3)	Braak Stage number (0.5-1.5 vs. 2-5)	482472	snRNA-seq	10x Genomics (Chromium)	>200, <25000	>200, <6500	20	May. 2021	Gerrits_ActaNeuropath2021	https://link.springer.com/article/10.1007/s00401-021-02263-w	Distinct amyloid-Beta and tau-associated microglia profiles in Alzheimer's disease
Smith_EC	Entorhinal cortex	post-mortem frozen	6 (4, 2)	6 (4, 2)	Braak Stage number (0-1 vs. 3-6)	91655	snRNA-seq	10x Genomics (Chromium)	>200, <35000	>200, <7000	20	Nov. 2021	Smith_ActaNeuropath2021	https://link.springer.com/article/10.1007/s00401-021-02372-6	Diverse human astrocyte and microglial transcriptional responses to Alzheimer's pathology
Sadick	Prefrontal cortex (astrocytes and oligodendrocytes)	post-mortem frozen	10 (6, 4)	6 (3, 3)	Braak Stage number (0-2 vs. 3-6); CERAD score available but in different format so Braak stage number was used based on authors indication)	80247	snRNA-seq	10x Genomics (Chromium)	>200, <35000	>200, <8000	20	Jun. 2022	Sadick_Neuron2022	https://www.sciencedirect.com/science/article/pii/S0896627322002446?via%3Dihub	Astrocytes and oligodendrocytes undergo subtype-specific transcriptional changes in Alzheimer's disease
Barker	Prefrontal cortex	post-mortem frozen	9 (0, 9)	9 (0, 9)	cogdx (all Braak stage numbers are 3-5 for AD and controls)	99000	snRNA-seq	10x Genomics (Chromium)	>200, <15000	>200	No cutoff (data already had QC done)	Nov. 2021	Barker_SciTransMed2021	https://www.science.org/doi/10.1126/scitranslmed.abd7695?url_ver=Z39.88-2003&rfr_id=ori:rid:crossref.org&rfr_dat=cr_pub%20%200pubmed#supplementary-materials	MEF2 is a key regulator of cognitive potential and confers resilience to neurodegeneration
Sayed	Mid-frontal cortex	post-mortem frozen	47 (23, 24)	8 (5, 3)	Braak Stage number (0 vs. 4-6); CERAD score available but in different format so Braak stage number was used based on authors indication)	263672	snRNA-seq	10x Genomics (Chromium)	>200, <65000	>200, <9000	20	Dec. 2021	Sayed_SciTransMed2021	https://www.science.org/doi/10.1126/scitranslmed.abe3947	AD-linked R47H-TREM2 mutation induces disease-enhancing microglial states via AKT hyperactivation	Different TREM2 genotypes
Gorabitto (SeaAD)	Middle temporal gyrus	post-mortem frozen	72 (26, 46); 10 moderate AD (5, 5)	7 (5, 2)	Braak Stage number (0-1 vs. 4-6); AD mod defined as (2-3) CERAD score available but in different format so Braak stage number was used)	1200000	snRNA-seq, snATAC-seq	10x Genomics (Chromium)	No cutoff (data already had QC done)	No cutoff (data already had QC done)	No cutoff (data already had QC done)	Jun. 2023	Gabitto_BioRxiv2023	https://www.biorxiv.org/content/10.1101/2023.05.08.539485v2	Integrated multimodal cell atlas of Alzheimer's disease
Hoffman	Dorsolateral Prefrontal cortex	post-mortem frozen	150 (79, 71)	149 (79, 70)	All of the following: Braak Stage Number (0-2 vs. 3-6); CERAD protocol (no AD or possible AD vs AD possible, AD probable, AD definite); clinical dementia (0 vs 0.5-5)	1400000	snRNA-seq	10x Genomics (Chromium)	>200	>200	20	Mar. 2023	Hoffman_BioRxiv2023	https://www.biorxiv.org/content/10.1101/2023.03.17.533005v1	Efficient differential expression analysis of large-scale single cell transcriptomics data using dreamlet
Fujita	Dorsolateral Prefrontal cortex	post-mortem frozen	286 (81, 205)	156 (61, 95)	Cerad score	1500000	snRNA-seq	10x Genomics (Chromium)	>200	>200	20	Nov. 2022	Fujita_NatGen2024	https://www.nature.com/articles/s41588-024-01685-y	Cell-subtype specific effects of genetic variation in the Alzheimer's disease brain
MathysCell2023	Dorsolateral Prefrontal cortex	post-mortem frozen	252 (117, 135)	175 (95, 80)	Cerad score	2300000	snRNA-seq	10x Genomics (Chromium)	No cutoff (data already had QC done)	No cutoff (data already had QC done)	No cutoff (data already had QC done)	Sept. 2023	Mathys_Cell2023	https://www.sciencedirect.com/science/article/pii/S009286742300973X?via%3Dihub	Single-cell atlas reveals correlates of high cognitive function, dementia, and resilience to Alzheimer's disease pathology
COVID-19 Datasets
Dataset	Tissue Origin	Type	Number of COVID-19 individuals (males, females)	Number of Control Individuals	How was COVID-19 disease severity determined?	Approximate_Number_Cells	Data_Type	Data_Generation	nCount_RNA cutoff	nFeature_RNA cutoff	mitochondrial percentage cutoff	Date Published	Reference	Reference	Title	Additional Notes:
Su	PBMCs	Fresh	129	16	Clinical outcome	3859	scRNA-seq (multi-ome)	10x Genomics (Chromium)	No cutoff	>200	50	Dec. 2020	Su_Cell2020	https://www.cell.com/cell/fulltext/S0092-8674(20)31444-6	Multi-Omics Resolves a Sharp Disease-State Shift between Mild and Moderate COVID-19
Schulteschrepping	PBMCs	Fresh	27	38	Clinical outcome	3415	scRNA-seq	10x Genomics (Chromium)	No cutoff	>200	50	Sept. 2020	SchulteSchrepping_Cell2020	https://www.cell.com/cell/fulltext/S0092-8674(20)30992-2?_returnURL=https%3A%2F%2Flinkinghub.elsevier.com%2Fretrieve%2Fpii%2FS0092867420309922%3Fshowall%3Dtrue	Severe COVID-19 Is Marked by a Dysregulated Myeloid Cell Compartment
Yu	PBMCs	Fresh	7	3	Clinical outcome	34064	scRNA-seq	10x Genomics (Chromium)	No cutoff	>200	50	Aug. 2020	Yu_CellResearch2020	https://www.nature.com/articles/s41422-020-0391-9	Dysregulated adaptive immune response contributes to severe COVID-19
Zhu	PBMCs	Fresh	5	3	Clinical outcome	4562	scRNA-seq	DNBelab C Series Single-Cell Library Prep Set (MGI)	No cutoff	>200	50	Sept. 2020	Zhu_Immunity2020	https://www.cell.com/immunity/fulltext/S1074-7613(20)30316-2	Single-Cell Sequencing of Peripheral Mononuclear Cells Reveals Distinct Immune Response Landscapes of COVID-19 and Influenza Patients
Liao	PBMCs	Fresh	9	4	Clinical outcome	4528	scRNA-seq	10x Genomics (Chromium)	No cutoff	>200	50	May. 2020	Liao_NatMed2020	https://www.nature.com/articles/s41591-020-0901-9	Single-cell landscape of bronchoalveolar immune cells in patients with COVID-19
Trump	PBMCs	Fresh	32	16	Clinical outcome	1837	scRNA-seq	10x Genomics (Chromium)	No cutoff	>200	50	Dec. 2020	Trump_NatBiotech2020	https://www.nature.com/articles/s41587-020-00796-1	Hypertension delays viral clearance and exacerbates airway hyperinflammation in patients with COVID-19
Wen	PBMCs	Fresh	10	5	Clinical outcome	3664	scRNA-seq	10x Genomics (Chromium)	No cutoff	>200	50	May. 2020	Wen_CellDiscovery2020	https://www.nature.com/articles/s41421-020-0168-9	Immune cell profiling of COVID-19 patients in the recovery stage by single-cell sequencing
Lee	PBMCs	Fresh	11	4	Clinical outcome	3993	scRNA-seq	10x Genomics (Chromium)	No cutoff	>200	50	Jul. 2020	Lee_SciImmunology2020	https://www.science.org/doi/10.1126/sciimmunol.abd1554	Immunophenotyping of COVID-19 and influenza highlights the role of type I interferons in development of severe COVID-19
Wilk	PBMCs	Fresh	7	6	Clinical outcome	3398	scRNA-seq	Seq-Well	No cutoff	>200	50	Jun. 2020	Wilk_NatMed2020	https://www.nature.com/articles/s41591-020-0944-y	A single-cell atlas of the peripheral immune response in patients with severe COVID-19
Arunachalam	PBMCs	Fresh	7	5	Clinical outcome	4972	scRNA-seq	10x Genomics (Chromium): CITE-seq	No cutoff	>200	50	Aug. 2020	Arunachalam_Science2020	https://www.science.org/doi/10.1126/science.abc6261	Systems biological assessment of immunity to mild versus severe COVID-19 infection in humans
Combes	PBMCs	Fresh	20	14	Clinical outcome	2669	scRNA-seq	10x Genomics (Chromium): CITE-seq	No cutoff	>200	50	Jan. 2021	Combes_Nature2021	https://www.nature.com/articles/s41586-021-03234-7	Global absence and targeting of protective immune states in severe COVID-19
Stephenson	PBMCs	Fresh	86	23	Clinical outcome	5853	scRNA-seq	10x Genomics (Chromium): CITE-seq	No cutoff	>200	50	Apr. 2021	Stephenson_NatMed2021	https://www.nature.com/articles/s41591-021-01329-2	Single-cell multi-omics analysis of the immune response in COVID-19
Bacher	PBMCs	Fresh	14	6	Clinical outcome	5221	scRNA-seq	10x Genomics (Chromium): CITE-seq	No cutoff	>200	50	Dec. 2020	Bacher_Immunity2020	https://www.sciencedirect.com/science/article/pii/S1074761320305033?via%3Dihub	Low-Avidity CD4+ T Cell Responses to SARS-CoV-2 in Unexposed Individuals and Humans with Severe COVID-19
Chua	PBMCs	Fresh	19	5	Clinical outcome	6692	scRNA-seq	10x Genomics (Chromium): CITE-seq	No cutoff	>200	50	Jun. 2020	Chua_NatBiotech2020	https://www.nature.com/articles/s41587-020-0602-4	COVID-19 severity correlates with airway epithelium–immune cell interactions identified by single-cell analysis
Kusnadi	PBMCs	Fresh	37	9	Clinical outcome	1829	scRNA-seq	10x Genomics (Chromium): CITE-seq	No cutoff	>200	50	Jan. 2021	Kusnadi_SciImmunology2021	https://www.science.org/doi/10.1126/sciimmunol.abe4782	Severely ill patients with COVID-19 display impaired exhaustion features in SARS-CoV-2–reactive CD8+ T cells
Meckiff	PBMCs	Fresh	37	9	Clinical outcome	2904	scRNA-seq	10x Genomics (Chromium): CITE-seq	No cutoff	>200	50	Nov. 2020	Meckiff_Cell2020	https://www.sciencedirect.com/science/article/pii/S0092867420313076	Imbalance of Regulatory and Cytotoxic SARS-CoV-2-Reactive CD4+ T Cells in COVID-19
Parkinson's Disease Datasets
Dataset	Brain Region	Type	Number of PD individuals (males, females)	Number of Control Individuals	How was PD status determined?	Approximate_Number_Cells	Data_Type	Data_Generation	nCount_RNA cutoff	nFeature_RNA cutoff	mitochondrial percentage cutoff	Date Published	Reference	Reference	Title	Additional Notes:
Smajic	Midbrain	post-mortem frozen	5 (4, 1)	6 (5, 1)	Clinical diagnosis	41129	snRNA-seq	10x Genomics (Chromium)	>200, <60000	>200, <8000	20	Mar. 2022	Smajic_Brain2022	https://academic.oup.com/brain/article/145/3/964/6469020	Single-cell sequencing of human midbrain reveals glial activation and a Parkinson-specific neronal state
Wang	Midbrain	post-mortem frozen	23 (17, 6)	9 (4, 5)	Clinical diagnosis	247039	snRNA-seq	10x Genomics (Chromium)	>200, <55000	>200, <7500	20	Jan. 2024	Wang_ScienceAdvances2024	https://www.science.org/doi/full/10.1126/sciadv.adi8287?rfr_dat=cr_pub++0pubmed&url_ver=Z39.88-2003&rfr_id=ori%3Arid%3Acrossref.org	Molecular profiling of human substantia nigra identifies diverse neuron types associated with vulnerability in Parkinson's Disease
Adams	Midbrain	post-mortem frozen	15 (14, 1)	19 (9, 10)	Clinical diagnosis	79356	snRNA-seq	10x Genomics (Chromium)	>200, <150000	>200, <13000	20	Mar. 2024	Adams_NatAging2024	https://www.nature.com/articles/s43587-024-00583-6	Single-nuclei paired multiomic analysis of young, aged, and Parkinson’s disease human midbrain reveals age- and disease-associated glial changes and their contribution to Parkinson’s disease
Martirosyan	Midbrain	post-mortem frozen	15 (11, 4)	14 (9, 5)	Clinical diagnosis	167417	snRNA-seq	10x Genomics (Chromium)	>200, <85000	>200, <8000	20	Jan. 2024	Martirosyan_MolNeuro2024	https://molecularneurodegeneration.biomedcentral.com/articles/10.1186/s13024-023-00699-0	Unravelling cell type-specific responses to Parkinson's
Kamath	Midbrain	post-mortem frozen	6 (4, 2)	11 (5, 6)	Clinical diagnosis	351577	snRNA-seq	10x Genomics (Chromium)	>200	>200	10	May. 2022	Kamath_NatNeuro2022	https://www.nature.com/articles/s41593-022-01061-1	Single-cell genomic profiling of human dopamine neurons identifies a population that selectively degenerates in Parkinson's disease
Lee	Midbrain	post-mortem frozen	6 (3, 3)	6 (3, 3)	Clinical diagnosis	53292	snRNA-seq	10x Genomics (Chromium)	>200, <100000	>200, <7000	20	Apr. 2023	Lee_SciAdvances2023	https://www.science.org/doi/10.1126/sciadv.abo2467	Characterization of altered molecular mechanisms in Parkinson's disease through cell type-resolved multi-omics analyses
Schizophrenia Datasets
Dataset	Brain Region	Type	Number of SCZ individuals (males, females)	Number of Control Individuals	How was SCZ status determined?	Approximate_Number_Cells	Data_Type	Data_Generation	nCount_RNA cutoff	nFeature_RNA cutoff	mitochondrial percentage cutoff	Date Published	Reference	Reference	Title	Additional Notes:
Batiuk	Prefrontal Cortex	post-mortem frozen	10 (5, 5)	14 (8, 6)	Clinical diagnosis	225012	snRNA-seq	10x Genomics (Chromium)	>200, <50000	>200, <9000	20	Oct. 2022	Batiuk_SciAdvances2022	https://www.science.org/doi/10.1126/sciadv.abn8367	Upper cortical layer–driven network impairment in schizophrenia
Ruzicka	Prefrontal Cortex	post-mortem frozen	65 (42, 23)	75 (43, 32)	Clinical diagnosis	468720	snRNA-seq	10x Genomics (Chromium)	>200, <50000	>200, <9000	10	May. 2024	Ruzicka_Science2024	https://www.science.org/doi/10.1126/science.adg5136	Single-cell multi-cohort dissection of the schizophrenia transcriptome
Ling	Prefrontal Cortex	post-mortem frozen	94 (52, 42)	97 (64, 33)	Clinical diagnosis	302162	snRNA-seq	Drop-Seq	>200, <70000	>200, <9000	20	Mar. 2024	Ling_Nature2024	https://www.nature.com/articles/s41586-024-07109-5	A concerted neuron–astrocyte program declines in ageing and schizophrenia
