## Supplementary material for "A Reproducibility Focused Meta-Analysis Method for Single-Cell Transcriptomic Case-Control Studies Uncovers Robust Differentially Expressed Genes": Suplementary Data File 10

### Sheet: Sheet1
Cell_Type	Pathway	ProportionOverlapofTop100GenesinEachPathway	Dominant pathway
B	IFNG_REMOVE_IFNB	0.08	None
B	IFNB_REMOVE_IFNG	0.15
B	IFNG_REMOVE_TNFA	0.11
B	TNFA_REMOVE_IFNG	0.03
B	IFNB_REMOVE_TNFA	0.14
B	TNFA_REMOVE_IFNB	0.06
B	TNFA_REMOVE_TGFB1	0.17
B	TGFB1_REMOVE_TNFA	0.03
NK	IFNG_REMOVE_IFNB	0.01	IFNB
NK	IFNB_REMOVE_IFNG	0.12
NK	IFNG_REMOVE_TNFA	0.01
NK	TNFA_REMOVE_IFNG	0.03
NK	IFNB_REMOVE_TNFA	0.07
NK	TNFA_REMOVE_IFNB	0
NK	TNFA_REMOVE_TGFB1	0.17
NK	TGFB1_REMOVE_TNFA	0
CD8_T	IFNG_REMOVE_IFNB	0.01	IFNB
CD8_T	IFNB_REMOVE_IFNG	0.14
CD8_T	IFNG_REMOVE_TNFA	0.04
CD8_T	TNFA_REMOVE_IFNG	0.03
CD8_T	IFNB_REMOVE_TNFA	0.11
CD8_T	TNFA_REMOVE_IFNB	0.01
CD8_T	TNFA_REMOVE_TGFB1	0.26
CD8_T	TGFB1_REMOVE_TNFA	0.02
DC	IFNG_REMOVE_IFNB	0.01	IFNB
DC	IFNB_REMOVE_IFNG	0.16
DC	IFNG_REMOVE_TNFA	0.03
DC	TNFA_REMOVE_IFNG	0.03
DC	IFNB_REMOVE_TNFA	0.11
DC	TNFA_REMOVE_IFNB	0
DC	TNFA_REMOVE_TGFB1	0.26
DC	TGFB1_REMOVE_TNFA	0.01
other	IFNG_REMOVE_IFNB	0	IFNB
other	IFNB_REMOVE_IFNG	0.07
other	IFNG_REMOVE_TNFA	0
other	TNFA_REMOVE_IFNG	0.01
other	IFNB_REMOVE_TNFA	0.03
other	TNFA_REMOVE_IFNB	0
other	TNFA_REMOVE_TGFB1	0.06
other	TGFB1_REMOVE_TNFA	0
CD4_T	IFNG_REMOVE_IFNB	0.01	IFNB
CD4_T	IFNB_REMOVE_IFNG	0.12
CD4_T	IFNG_REMOVE_TNFA	0.05
CD4_T	TNFA_REMOVE_IFNG	0.03
CD4_T	IFNB_REMOVE_TNFA	0.11
CD4_T	TNFA_REMOVE_IFNB	0.01
CD4_T	TNFA_REMOVE_TGFB1	0.25
CD4_T	TGFB1_REMOVE_TNFA	0.01
Mono	IFNG_REMOVE_IFNB	0	IFNB
Mono	IFNB_REMOVE_IFNG	0.14
Mono	IFNG_REMOVE_TNFA	0.01
Mono	TNFA_REMOVE_IFNG	0.04
Mono	IFNB_REMOVE_TNFA	0.07
Mono	TNFA_REMOVE_IFNB	0.02
Mono	TNFA_REMOVE_TGFB1	0.21
Mono	TGFB1_REMOVE_TNFA	0.03
other_T	IFNG_REMOVE_IFNB	0	None
other_T	IFNB_REMOVE_IFNG	0.04
other_T	IFNG_REMOVE_TNFA	0
other_T	TNFA_REMOVE_IFNG	0.01
other_T	IFNB_REMOVE_TNFA	0.01
other_T	TNFA_REMOVE_IFNB	0
other_T	TNFA_REMOVE_TGFB1	0.06
other_T	TGFB1_REMOVE_TNFA	0
